# Shapes of synaptic protein distributions distinguish brain architectures

**DOI:** 10.64898/2025.12.19.695447

**Authors:** Martin Rehn, Mélissa Cizeron, Zhen Qiu, Seth G. N. Grant, Erik Fransén

## Abstract

Neuronal activity is the result of the orchestrated actions of multitudes of synapses, acting and evolving not as individuals, but as populations. We therefore collected, for millions of synapses, a functionally relevant proxy for their strengths. Namely, we measured postsynaptic protein content by deploying a fluorescent PSD95 variant. Then we summarized, by statistical moments, the shapes of the distributions of protein contents, over local synaptic populations. In this way we explored the hypothesis that such collective properties inform on brain architectures.

Our measurements cover complete parasagittal sections of the mouse brain, in animals one week to 18 months old. We identified a hierarchical organization of regions along the anterior–posterior axis, with three main clusters of divergent synaptic population shapes. One includes telencephalic regions, one is centered in the midbrain and hindbrain, and one comprises mainly the thalamus and the cerebellum. The structure emerging from our approach aligns with discoveries in studies of regional patterns of cellular gene expressions. Our results suggest that synaptic populations are dynamically regulated over the lifespan. Regions which at three months of age have thinner tails largely conserve their distribution shapes later in life, whereas heavy tails in other regions strikingly grow ever more so.
