## Supplemental Table S2 for "Shapes of synaptic protein distributions distinguish brain architectures"

### Sheet: means
region	age	meanₐ	stdₙ	skewᵣ	kurtᵣ	spatial density	meanₐ rel 3M	stdₙ rel 3M	skewᵣ rel 3M	kurtᵣ rel 3M	spatial density rel 3M		meanₐ	stdₙ	skewᵣ	kurtᵣ	spatial density		meanₐ p < 1%	stdₙ p < 1%	skewᵣ p < 1%	kurtᵣ p < 1%	spatial density p < 1%
Cortex	1W	72216.1	0.455	0.408	3.012	160239						Cortex-1W_3M	0	0	6.59709e-99	0	0		1	1	1	1	1		Percentage at 1% significance level or better (relative 3M)
	3M	172586	0.577	0.391	2.785	800406						Cortex-3M_3M	1	1	1	1	1		0	0	0	0	0
	6M	153470	0.583	0.397	2.845	754743	-0.110757	0.0103986	0.0153453	0.021544	-0.0570503	Cortex-3M_6M	1.78378e-240	2.17431e-12	6.44765e-19	2.48826e-89	2.66779e-13		1	1	1	1	1			meanₐ	stdₙ	skewᵣ	kurtᵣ	spatial density	All moments
	18M	156049	0.616	0.402	2.942	717558	-0.0958147	0.067591	0.028133	0.0563734	-0.103508	Cortex-3M_18M	5.65668e-178	5.22699e-212	1.51108e-63	1.94021e-175	1.00554e-63		1	1	1	1	1		1W	1	1	0.846154	1	1	0.969231
Hippocampus	1W	70434.6	0.428	0.371	2.966	211999						Hippocampus-1W_3M	0	9.64371e-265	0.000120126	4.08264e-51	4.53576e-219		1	1	1	1	1		6M	0.923077	0.923077	0.846154	0.846154	0.769231	0.861538
	3M	150286	0.557	0.383	2.789	976261						Hippocampus-3M_3M	1	1	1	1	1		0	0	0	0	0		18M	0.769231	1	0.923077	1	0.923077	0.923077
	6M	140783	0.532	0.353	2.773	932982	-0.0632338	-0.0448833	-0.078329	-0.00573682	-0.0443315	Hippocampus-3M_6M	4.67511e-26	3.96022e-06	2.30906e-10	0.849623	7.13005e-05		1	1	1	0	1		6M and 18M	0.846154	0.961538	0.884615	0.923077	0.846154	0.892308
	18M	141481	0.575	0.371	2.898	810133	-0.058584	0.032316	-0.0313316	0.0390821	-0.170167	Hippocampus-3M_18M	2.87557e-18	3.40313e-06	0.0101024	2.30117e-14	3.317e-15		1	1	0	1	1		All other ages	0.897436	0.974359	0.871795	0.948718	0.897436	0.917949
Olfactory	1W	78767.9	0.514	0.46	3.08	140021						Olfactory-1W_3M	0	1.14463e-217	0.0667887	7.21394e-45	5.62185e-241		1	1	0	1	1
	3M	121328	0.609	0.44	2.917	449707						Olfactory-3M_3M	1	1	1	1	1		0	0	0	0	0
	6M	117584	0.623	0.436	2.947	428146	-0.0308547	0.0229885	-0.00909091	0.0102845	-0.0479449	Olfactory-3M_6M	7.91821e-15	0.000562064	0.0217307	0.00015447	1.32898e-06		1	1	0	1	1
	18M	120416	0.732	0.482	3.195	385046	-0.00751807	0.20197	0.0954545	0.0953034	-0.143786	Olfactory-3M_18M	0.18957	3.27312e-161	9.72135e-25	1.01049e-84	3.06985e-10		0	1	1	1	1
Cortical subplate	1W	72512.5	0.486	0.461	3.162	114920						Cortical subplate-1W_3M	3.0281e-110	3.79985e-44	0.120016	5.31887e-06	2.09628e-26		1	1	0	1	1
	3M	126077	0.621	0.45	3.062	337684						Cortical subplate-3M_3M	1	1	1	1	1		0	0	0	0	0
	6M	121135	0.646	0.461	3.067	330356	-0.0391948	0.0402576	0.0244444	0.00163292	-0.0217021	Cortical subplate-3M_6M	0.000324663	0.0467345	0.132801	0.0289392	0.0860436		1	0	0	0	0
	18M	130605	0.725	0.468	3.23	369683	0.0359154	0.167472	0.04	0.0548661	0.0947584	Cortical subplate-3M_18M	0.715288	3.58481e-21	0.00091342	2.83725e-08	0.177153		0	1	1	1	0
Striatum	1W	76283.3	0.529	0.464	3.237	186849						Striatum-1W_3M	0	0	5.71753e-22	5.19069e-68	0		1	1	1	1	1
	3M	151531	0.627	0.475	3.08	679074						Striatum-3M_3M	1	1	1	1	1		0	0	0	0	0
	6M	145660	0.647	0.494	3.13	642864	-0.0387426	0.0318979	0.04	0.0162338	-0.0533219	Striatum-3M_6M	2.74731e-43	2.09215e-32	3.3518e-35	4.40876e-20	3.56063e-06		1	1	1	1	1
	18M	147806	0.668	0.493	3.148	574541	-0.0245818	0.0653907	0.0378947	0.0220779	-0.153934	Striatum-3M_18M	3.83925e-17	1.73821e-112	4.6479e-22	1.22645e-27	2.07795e-45		1	1	1	1	1
Pallidum	1W	72140.4	0.466	0.415	3.123	84758.4						Pallidum-1W_3M	2.44815e-299	8.44455e-183	7.56571e-69	3.61546e-39	1.00507e-40		1	1	1	1	1
	3M	120445	0.62	0.476	3.355	166542						Pallidum-3M_3M	1	1	1	1	1		0	0	0	0	0
	6M	122327	0.719	0.517	3.639	159221	0.0156251	0.159677	0.0861345	0.0846498	-0.0439578	Pallidum-3M_6M	0.0419892	2.1347e-42	1.18359e-19	3.48986e-23	0.986064		0	1	1	1	0
	18M	131209	0.836	0.607	4.549	108650	0.0893712	0.348387	0.27521	0.355887	-0.347614	Pallidum-3M_18M	6.68877e-38	3.49533e-139	3.466e-98	1.9943e-88	5.31009e-22		1	1	1	1	1
Thalamus	1W	69123.3	0.485	0.407	3.032	143318						Thalamus-1W_3M	0	3.19804e-84	3.57662e-133	4.15402e-49	0		1	1	1	1	1
	3M	111379	0.523	0.312	2.846	597911						Thalamus-3M_3M	1	1	1	1	1		0	0	0	0	0
	6M	103973	0.557	0.312	2.893	558106	-0.0664886	0.0650096	0	0.0165144	-0.0665735	Thalamus-3M_6M	2.56011e-50	1.50263e-44	0.00670614	5.31143e-16	4.66904e-07		1	1	1	1	1
	18M	108835	0.729	0.417	3.539	421034	-0.0228407	0.393881	0.336538	0.2435	-0.295825	Thalamus-3M_18M	4.88953e-17	9.88131e-324	1.07828e-136	1.5654e-132	2.08697e-65		1	1	1	1	1
Hypothalamus	1W	72375.1	0.476	0.413	3.075	113255						Hypothalamus-1W_3M	0	0	0	1.28744e-155	9.92861e-117		1	1	1	1	1
	3M	119665	0.65	0.501	3.339	178090						Hypothalamus-3M_3M	1	1	1	1	1		0	0	0	0	0
	6M	123136	0.743	0.546	3.595	172058	0.0290047	0.143077	0.0898204	0.0766697	-0.0338683	Hypothalamus-3M_6M	4.7687e-15	4.24519e-141	1.34792e-68	1.80968e-61	0.666278		1	1	1	1	0
	18M	131679	0.886	0.64	4.549	143917	0.10039	0.363077	0.277445	0.362384	-0.191884	Hypothalamus-3M_18M	2.16507e-65	0	3.47566e-305	2.72528e-235	2.52909e-40		1	1	1	1	1
Midbrain	1W	73462.4	0.437	0.382	3.037	147079						Midbrain-1W_3M	0	0	0	4.31031e-151	2.54791e-61		1	1	1	1	1
	3M	120348	0.656	0.496	3.215	180481						Midbrain-3M_3M	1	1	1	1	1		0	0	0	0	0
	6M	112033	0.71	0.521	3.43	165939	-0.0690894	0.0823171	0.0504032	0.066874	-0.0805733	Midbrain-3M_6M	4.06256e-96	3.96149e-60	2.75376e-33	9.42348e-111	3.54014e-14		1	1	1	1	1
	18M	124789	0.866	0.614	4.291	142832	0.0369018	0.320122	0.237903	0.334681	-0.208601	Midbrain-3M_18M	4.67695e-08	0	0	0	3.9408e-81		1	1	1	1	1
Cerebellum	1W	69887.1	0.524	0.457	3.043	29007.1						Cerebellum-1W_3M	0	9.80537e-58	3.57295e-93	2.33034e-57	0		1	1	1	1	1
	3M	128252	0.576	0.394	2.861	313283						Cerebellum-3M_3M	1	1	1	1	1		0	0	0	0	0
	6M	125316	0.601	0.41	2.914	268205	-0.0228934	0.0434028	0.0406091	0.018525	-0.14389	Cerebellum-3M_6M	1.1763e-05	4.90719e-13	1.3526e-09	0.000300215	2.15406e-18		1	1	1	1	1
	18M	125673	0.678	0.461	3.284	244945	-0.0201112	0.177083	0.170051	0.14785	-0.218134	Cerebellum-3M_18M	2.82592e-13	1.82016e-203	5.15467e-159	1.21148e-162	1.35763e-76		1	1	1	1	1
Pons	1W	74251.2	0.485	0.409	3.063	153477						Pons-1W_3M	0	0	0	3.43579e-115	1.99339e-12		1	1	1	1	1
	3M	113900	0.694	0.519	3.323	130748						Pons-3M_3M	1	1	1	1	1		0	0	0	0	0
	6M	119397	0.747	0.54	3.474	130101	0.0482571	0.0763689	0.0404624	0.0454409	-0.00495417	Pons-3M_6M	2.44971e-19	2.87019e-52	5.53505e-27	2.10065e-25	0.00714283		1	1	1	1	1
	18M	132286	0.899	0.64	4.404	98007.7	0.161418	0.295389	0.233141	0.325308	-0.25041	Pons-3M_18M	9.19072e-144	1.39821e-321	1.4409e-268	4.27671e-240	6.02659e-40		1	1	1	1	1
Medulla	1W	71879.8	0.5	0.425	3.055	177881						Medulla-1W_3M	0	0	0	8.3148e-150	1.09078e-52		1	1	1	1	1
	3M	116378	0.695	0.513	3.301	137966						Medulla-3M_3M	1	1	1	1	1		0	0	0	0	0
	6M	121539	0.774	0.555	3.556	119625	0.044344	0.113669	0.0818713	0.0772493	-0.132936	Medulla-3M_6M	1.42232e-24	1.31051e-112	4.35598e-94	6.62281e-66	1.01694e-30		1	1	1	1	1
	18M	138483	0.877	0.63	4.309	112154	0.189936	0.261871	0.22807	0.305362	-0.187092	Medulla-3M_18M	1.14633e-309	0	0	1.86595e-280	3.00257e-52		1	1	1	1	1
All regions	1W	72250.6	0.47	0.412	3.052	142204						All regions-1W_3M	0	0	8.47076e-230	7.7515e-12	0		1	1	1	1	1
	3M	134775	0.613	0.44	3.028	450408						All regions-3M_3M	1	1	1	1	1		0	0	0	0	0
	6M	126158	0.651	0.46	3.173	408411	-0.0639339	0.0619902	0.0454545	0.0478864	-0.0932416	All regions-3M_6M	3.10462e-163	1.36339e-284	1.90802e-109	8.23168e-234	4.67743e-28		1	1	1	1	1
	18M	135289	0.746	0.511	3.611	376896	0.00381512	0.216966	0.161364	0.192536	-0.163211	All regions-3M_18M	0.753423	0	0	0	1.91802e-178		0	1	1	1	1
Key:
p values	p < 0.01
	0.01 < p < 0.05
	0.05 < p
	n/a
deltas	less than 3M
	greater than 3M

### Sheet: stds
region	age	meanₐ	stdₙ	skewᵣ	kurtᵣ	density
Cortex	1W	11196.5	0.052	0.049	0.197	82432.8
	3M	25384.2	0.043	0.043	0.124	232576
	6M	31350.8	0.051	0.041	0.149	223029
	18M	27854.9	0.08	0.052	0.299	232722
Hippocampus	1W	10957.2	0.057	0.071	0.209	150348
	3M	24234.2	0.062	0.073	0.211	422273
	6M	25062.2	0.064	0.073	0.177	378097
	18M	26124.6	0.118	0.104	0.464	361510
Olfactory	1W	17899.5	0.079	0.079	0.263	94975.6
	3M	18139.5	0.092	0.086	0.206	265615
	6M	23699.5	0.093	0.08	0.21	252125
	18M	18979	0.148	0.104	0.506	220661
Cortical subplate	1W	11792.1	0.051	0.045	0.275	67222.4
	3M	12954.8	0.079	0.056	0.226	230087
	6M	18704.8	0.06	0.05	0.202	207389
	18M	17917.5	0.103	0.058	0.507	188431
Striatum	1W	12533.5	0.063	0.053	0.242	98521.7
	3M	14295.9	0.045	0.043	0.181	239980
	6M	18777.1	0.045	0.045	0.206	228823
	18M	16811	0.062	0.064	0.25	226271
Pallidum	1W	13845.7	0.05	0.047	0.248	57302
	3M	12373	0.075	0.052	0.293	91594.2
	6M	16403	0.111	0.079	0.631	111427
	18M	16803.8	0.161	0.118	1.249	64182.2
Thalamus	1W	12043.4	0.086	0.051	0.192	60943.1
	3M	13451.1	0.066	0.07	0.23	240315
	6M	18888.7	0.095	0.065	0.248	243602
	18M	20622.7	0.185	0.135	1.142	217875
Hypothalamus	1W	13269	0.078	0.047	0.2	48987.3
	3M	10161.6	0.081	0.051	0.248	78123.9
	6M	16387.5	0.092	0.057	0.471	80477.6
	18M	19267.5	0.143	0.095	1.166	67157.6
Midbrain	1W	11588.9	0.043	0.042	0.178	63800.2
	3M	12209	0.081	0.053	0.245	80196.1
	6M	18227.1	0.103	0.059	0.401	69333.5
	18M	18463.5	0.144	0.093	1.053	69151.9
Cerebellum	1W	10447.2	0.103	0.105	0.431	23575.4
	3M	13879.3	0.083	0.074	0.267	150907
	6M	16362.7	0.113	0.082	0.408	154507
	18M	16709.7	0.146	0.105	0.76	127247
Pons	1W	12149.6	0.065	0.045	0.19	65347.9
	3M	13565.7	0.097	0.057	0.329	62737.3
	6M	17467.2	0.111	0.068	0.586	57694.3
	18M	23883.3	0.158	0.109	1.19	56728.1
Medulla	1W	11480.8	0.053	0.038	0.171	72517.3
	3M	14910	0.105	0.061	0.34	59935.5
	6M	15547.9	0.12	0.069	0.631	54966.3
	18M	23186.3	0.156	0.106	1.201	54730.6
All regions	1W	12103.9	0.07	0.061	0.232	84793.4
	3M	26609	0.09	0.087	0.309	338527
	6M	26308.8	0.116	0.096	0.467	326432
	18M	26429	0.174	0.133	1.036	310287

### Sheet: sig_mean_a
	test	region	age_1	age_2	ages	statistic	p_value	star	count_1	count_2
0	f_oneway	Cortex	1W	3M	1W_3M	37878.6	0	TRUE	3512	4582		Cortex-1W_3M
1	f_oneway	Cortex	1W	6M	1W_6M	18402.3	0	TRUE	3512	4653		Cortex-1W_6M
2	f_oneway	Cortex	1W	18M	1W_18M	23793.5	0	TRUE	3512	4577		Cortex-1W_18M
3	f_oneway	Cortex	3M	6M	3M_6M	1164.48	1.78378e-240	TRUE	4582	4653		Cortex-3M_6M
4	f_oneway	Cortex	3M	18M	3M_18M	845.975	5.65668e-178	TRUE	4582	4577		Cortex-3M_18M
5	f_oneway	Cortex	6M	18M	6M_18M	39.0913	4.22379e-10	TRUE	4653	4577		Cortex-6M_18M
6	f_oneway	Hippocampus	1W	3M	1W_3M	5678.46	0	TRUE	632	1027		Hippocampus-1W_3M
7	f_oneway	Hippocampus	1W	6M	1W_6M	3575.08	0	TRUE	632	959		Hippocampus-1W_6M
8	f_oneway	Hippocampus	1W	18M	1W_18M	3876.01	0	TRUE	632	942		Hippocampus-1W_18M
9	f_oneway	Hippocampus	3M	6M	3M_6M	114.687	4.67511e-26	TRUE	1027	959		Hippocampus-3M_6M
10	f_oneway	Hippocampus	3M	18M	3M_18M	77.4794	2.87557e-18	TRUE	1027	942		Hippocampus-3M_18M
11	f_oneway	Hippocampus	6M	18M	6M_18M	3.31768	0.0686958	FALSE	959	942		Hippocampus-6M_18M
12	f_oneway	Olfactory	1W	3M	1W_3M	3258.67	0	TRUE	1096	2285		Olfactory-1W_3M
13	f_oneway	Olfactory	1W	6M	1W_6M	2089.38	0	TRUE	1096	2564		Olfactory-1W_6M
14	f_oneway	Olfactory	1W	18M	1W_18M	3280.53	0	TRUE	1096	2774		Olfactory-1W_18M
15	f_oneway	Olfactory	3M	6M	3M_6M	60.7392	7.91821e-15	TRUE	2285	2564		Olfactory-3M_6M
16	f_oneway	Olfactory	3M	18M	3M_18M	1.72142	0.18957	FALSE	2285	2774		Olfactory-3M_18M
17	f_oneway	Olfactory	6M	18M	6M_18M	86.2866	2.21578e-20	TRUE	2564	2774		Olfactory-6M_18M
18	f_oneway	Cortical subplate	1W	3M	1W_3M	1284.44	3.0281e-110	TRUE	126	175		Cortical subplate-1W_3M
19	f_oneway	Cortical subplate	1W	6M	1W_6M	587.512	5.33828e-73	TRUE	126	180		Cortical subplate-1W_6M
20	f_oneway	Cortical subplate	1W	18M	1W_18M	845.273	4.59185e-91	TRUE	126	190		Cortical subplate-1W_18M
21	f_oneway	Cortical subplate	3M	6M	3M_6M	13.1808	0.000324663	TRUE	175	180		Cortical subplate-3M_6M
22	f_oneway	Cortical subplate	3M	18M	3M_18M	0.13326	0.715288	FALSE	175	190		Cortical subplate-3M_18M
23	f_oneway	Cortical subplate	6M	18M	6M_18M	12.6687	0.000420546	TRUE	180	190		Cortical subplate-6M_18M
24	f_oneway	Striatum	1W	3M	1W_3M	23818.2	0	TRUE	1553	2550		Striatum-1W_3M
25	f_oneway	Striatum	1W	6M	1W_6M	14153.1	0	TRUE	1553	2507		Striatum-1W_6M
26	f_oneway	Striatum	1W	18M	1W_18M	17411.8	0	TRUE	1553	2594		Striatum-1W_18M
27	f_oneway	Striatum	3M	6M	3M_6M	193.937	2.74731e-43	TRUE	2550	2507		Striatum-3M_6M
28	f_oneway	Striatum	3M	18M	3M_18M	71.3552	3.83925e-17	TRUE	2550	2594		Striatum-3M_18M
29	f_oneway	Striatum	6M	18M	6M_18M	31.0091	2.69976e-08	TRUE	2507	2594		Striatum-6M_18M
30	f_oneway	Pallidum	1W	3M	1W_3M	3043.15	2.44815e-299	TRUE	374	584		Pallidum-1W_3M
31	f_oneway	Pallidum	1W	6M	1W_6M	2128.96	5.07036e-252	TRUE	374	649		Pallidum-1W_6M
32	f_oneway	Pallidum	1W	18M	1W_18M	2827.17	7.76493e-298	TRUE	374	660		Pallidum-1W_18M
33	f_oneway	Pallidum	3M	6M	3M_6M	4.14428	0.0419892	TRUE	584	649		Pallidum-3M_6M
34	f_oneway	Pallidum	3M	18M	3M_18M	177.248	6.68877e-38	TRUE	584	660		Pallidum-3M_18M
35	f_oneway	Pallidum	6M	18M	6M_18M	104.471	1.20347e-23	TRUE	649	660		Pallidum-6M_18M
36	f_oneway	Thalamus	1W	3M	1W_3M	8191.72	0	TRUE	1341	1794		Thalamus-1W_3M
37	f_oneway	Thalamus	1W	6M	1W_6M	3522.02	0	TRUE	1341	1701		Thalamus-1W_6M
38	f_oneway	Thalamus	1W	18M	1W_18M	3869.48	0	TRUE	1341	1662		Thalamus-1W_18M
39	f_oneway	Thalamus	3M	6M	3M_6M	229.787	2.56011e-50	TRUE	1794	1701		Thalamus-3M_6M
40	f_oneway	Thalamus	3M	18M	3M_18M	71.1131	4.88953e-17	TRUE	1794	1662		Thalamus-3M_18M
41	f_oneway	Thalamus	6M	18M	6M_18M	28.6347	9.32536e-08	TRUE	1701	1662		Thalamus-6M_18M
42	f_oneway	Hypothalamus	1W	3M	1W_3M	10405.9	0	TRUE	1377	1510		Hypothalamus-1W_3M
43	f_oneway	Hypothalamus	1W	6M	1W_6M	9162.78	0	TRUE	1377	1603		Hypothalamus-1W_6M
44	f_oneway	Hypothalamus	1W	18M	1W_18M	7837.09	0	TRUE	1377	1256		Hypothalamus-1W_18M
45	f_oneway	Hypothalamus	3M	6M	3M_6M	61.9728	4.7687e-15	TRUE	1510	1603		Hypothalamus-3M_6M
46	f_oneway	Hypothalamus	3M	18M	3M_18M	307.659	2.16507e-65	TRUE	1510	1256		Hypothalamus-3M_18M
47	f_oneway	Hypothalamus	6M	18M	6M_18M	103.668	6.0997e-24	TRUE	1603	1256		Hypothalamus-6M_18M
48	f_oneway	Midbrain	1W	3M	1W_3M	20760.4	0	TRUE	2445	2912		Midbrain-1W_3M
49	f_oneway	Midbrain	1W	6M	1W_6M	9274.45	0	TRUE	2445	3444		Midbrain-1W_6M
50	f_oneway	Midbrain	1W	18M	1W_18M	15124.6	0	TRUE	2445	3253		Midbrain-1W_18M
51	f_oneway	Midbrain	3M	6M	3M_6M	447.881	4.06256e-96	TRUE	2912	3444		Midbrain-3M_6M
52	f_oneway	Midbrain	3M	18M	3M_18M	29.9211	4.67695e-08	TRUE	2912	3253		Midbrain-3M_18M
53	f_oneway	Midbrain	6M	18M	6M_18M	593.848	9.59992e-126	TRUE	3444	3253		Midbrain-6M_18M
54	f_oneway	Cerebellum	1W	3M	1W_3M	12146.8	0	TRUE	986	2894		Cerebellum-1W_3M
55	f_oneway	Cerebellum	1W	6M	1W_6M	9681.33	0	TRUE	986	2175		Cerebellum-1W_6M
56	f_oneway	Cerebellum	1W	18M	1W_18M	8140.3	0	TRUE	986	2435		Cerebellum-1W_18M
57	f_oneway	Cerebellum	3M	6M	3M_6M	19.2397	1.1763e-05	TRUE	2894	2175		Cerebellum-3M_6M
58	f_oneway	Cerebellum	3M	18M	3M_18M	53.5985	2.82592e-13	TRUE	2894	2435		Cerebellum-3M_18M
59	f_oneway	Cerebellum	6M	18M	6M_18M	7.20892	0.00728018	TRUE	2175	2435		Cerebellum-6M_18M
60	f_oneway	Pons	1W	3M	1W_3M	6187.23	0	TRUE	1054	1668		Pons-1W_3M
61	f_oneway	Pons	1W	6M	1W_6M	4930.61	0	TRUE	1054	1635		Pons-1W_6M
62	f_oneway	Pons	1W	18M	1W_18M	5541.07	0	TRUE	1054	1687		Pons-1W_18M
63	f_oneway	Pons	3M	6M	3M_6M	81.8487	2.44971e-19	TRUE	1668	1635		Pons-3M_6M
64	f_oneway	Pons	3M	18M	3M_18M	719.55	9.19072e-144	TRUE	1668	1687		Pons-3M_18M
65	f_oneway	Pons	6M	18M	6M_18M	295.144	1.92571e-63	TRUE	1635	1687		Pons-6M_18M
66	f_oneway	Medulla	1W	3M	1W_3M	10946.3	0	TRUE	1780	2470		Medulla-1W_3M
67	f_oneway	Medulla	1W	6M	1W_6M	11923	0	TRUE	1780	2316		Medulla-1W_6M
68	f_oneway	Medulla	1W	18M	1W_18M	11749.7	0	TRUE	1780	3102		Medulla-1W_18M
69	f_oneway	Medulla	3M	6M	3M_6M	105.863	1.42232e-24	TRUE	2470	2316		Medulla-3M_6M
70	f_oneway	Medulla	3M	18M	3M_18M	1611.15	1.14633e-309	TRUE	2470	3102		Medulla-3M_18M
71	f_oneway	Medulla	6M	18M	6M_18M	946.277	1.16794e-191	TRUE	2316	3102		Medulla-6M_18M
72	f_oneway	All regions	1W	3M	1W_3M	66409.9	0	TRUE	15921	23866		All regions-1W_3M
73	f_oneway	All regions	1W	6M	1W_6M	57388.6	0	TRUE	15921	23785		All regions-1W_6M
74	f_oneway	All regions	1W	18M	1W_18M	76159	0	TRUE	15921	24559		All regions-1W_18M
75	f_oneway	All regions	3M	6M	3M_6M	747.119	3.10462e-163	TRUE	23866	23785		All regions-3M_6M
76	f_oneway	All regions	3M	18M	3M_18M	0.0986783	0.753423	FALSE	23866	24559		All regions-3M_18M
77	f_oneway	All regions	6M	18M	6M_18M	837.66	1.27663e-182	TRUE	23785	24559		All regions-6M_18M

### Sheet: sig_std_n
	test	region	age_1	age_2	ages	statistic	p_value	star	count_1	count_2
0	f_oneway	Cortex	1W	3M	1W_3M	7773.86	0	TRUE	3512	4582		Cortex-1W_3M
1	f_oneway	Cortex	1W	6M	1W_6M	7392.17	0	TRUE	3512	4653		Cortex-1W_6M
2	f_oneway	Cortex	1W	18M	1W_18M	7462.54	0	TRUE	3512	4577		Cortex-1W_18M
3	f_oneway	Cortex	3M	6M	3M_6M	49.4547	2.17431e-12	TRUE	4582	4653		Cortex-3M_6M
4	f_oneway	Cortex	3M	18M	3M_18M	1018.48	5.22699e-212	TRUE	4582	4577		Cortex-3M_18M
5	f_oneway	Cortex	6M	18M	6M_18M	659.251	1.71559e-140	TRUE	4653	4577		Cortex-6M_18M
6	f_oneway	Hippocampus	1W	3M	1W_3M	1779.38	9.64371e-265	TRUE	632	1027		Hippocampus-1W_3M
7	f_oneway	Hippocampus	1W	6M	1W_6M	1024.42	6.67357e-174	TRUE	632	959		Hippocampus-1W_6M
8	f_oneway	Hippocampus	1W	18M	1W_18M	820.766	1.35371e-145	TRUE	632	942		Hippocampus-1W_18M
9	f_oneway	Hippocampus	3M	6M	3M_6M	21.404	3.96022e-06	TRUE	1027	959		Hippocampus-3M_6M
10	f_oneway	Hippocampus	3M	18M	3M_18M	21.699	3.40313e-06	TRUE	1027	942		Hippocampus-3M_18M
11	f_oneway	Hippocampus	6M	18M	6M_18M	55.33	1.53485e-13	TRUE	959	942		Hippocampus-6M_18M
12	f_oneway	Olfactory	1W	3M	1W_3M	1152.76	1.14463e-217	TRUE	1096	2285		Olfactory-1W_3M
13	f_oneway	Olfactory	1W	6M	1W_6M	1190.42	4.30732e-226	TRUE	1096	2564		Olfactory-1W_6M
14	f_oneway	Olfactory	1W	18M	1W_18M	1815.53	0	TRUE	1096	2774		Olfactory-1W_18M
15	f_oneway	Olfactory	3M	6M	3M_6M	11.9134	0.000562064	TRUE	2285	2564		Olfactory-3M_6M
16	f_oneway	Olfactory	3M	18M	3M_18M	787.725	3.27312e-161	TRUE	2285	2774		Olfactory-3M_18M
17	f_oneway	Olfactory	6M	18M	6M_18M	673.197	6.95859e-140	TRUE	2564	2774		Olfactory-6M_18M
18	f_oneway	Cortical subplate	1W	3M	1W_3M	274.1	3.79985e-44	TRUE	126	175		Cortical subplate-1W_3M
19	f_oneway	Cortical subplate	1W	6M	1W_6M	366.697	3.58813e-54	TRUE	126	180		Cortical subplate-1W_6M
20	f_oneway	Cortical subplate	1W	18M	1W_18M	405.435	1.76542e-58	TRUE	126	190		Cortical subplate-1W_18M
21	f_oneway	Cortical subplate	3M	6M	3M_6M	3.98282	0.0467345	TRUE	175	180		Cortical subplate-3M_6M
22	f_oneway	Cortical subplate	3M	18M	3M_18M	101.258	3.58481e-21	TRUE	175	190		Cortical subplate-3M_18M
23	f_oneway	Cortical subplate	6M	18M	6M_18M	78.6223	3.29265e-17	TRUE	180	190		Cortical subplate-6M_18M
24	f_oneway	Striatum	1W	3M	1W_3M	3402.75	0	TRUE	1553	2550		Striatum-1W_3M
25	f_oneway	Striatum	1W	6M	1W_6M	4688.66	0	TRUE	1553	2507		Striatum-1W_6M
26	f_oneway	Striatum	1W	18M	1W_18M	4441.26	0	TRUE	1553	2594		Striatum-1W_18M
27	f_oneway	Striatum	3M	6M	3M_6M	142.463	2.09215e-32	TRUE	2550	2507		Striatum-3M_6M
28	f_oneway	Striatum	3M	18M	3M_18M	533.981	1.73821e-112	TRUE	2550	2594		Striatum-3M_18M
29	f_oneway	Striatum	6M	18M	6M_18M	181.365	1.2002e-40	TRUE	2507	2594		Striatum-6M_18M
30	f_oneway	Pallidum	1W	3M	1W_3M	1325.85	8.44455e-183	TRUE	374	584		Pallidum-1W_3M
31	f_oneway	Pallidum	1W	6M	1W_6M	1598.34	4.21376e-211	TRUE	374	649		Pallidum-1W_6M
32	f_oneway	Pallidum	1W	18M	1W_18M	1885.19	4.23353e-235	TRUE	374	660		Pallidum-1W_18M
33	f_oneway	Pallidum	3M	6M	3M_6M	201.12	2.1347e-42	TRUE	584	649		Pallidum-3M_6M
34	f_oneway	Pallidum	3M	18M	3M_18M	822.195	3.49533e-139	TRUE	584	660		Pallidum-3M_18M
35	f_oneway	Pallidum	6M	18M	6M_18M	301.676	5.81549e-61	TRUE	649	660		Pallidum-6M_18M
36	f_oneway	Thalamus	1W	3M	1W_3M	401.948	3.19804e-84	TRUE	1341	1794		Thalamus-1W_3M
37	f_oneway	Thalamus	1W	6M	1W_6M	817.619	1.81686e-159	TRUE	1341	1701		Thalamus-1W_6M
38	f_oneway	Thalamus	1W	18M	1W_18M	2258	0	TRUE	1341	1662		Thalamus-1W_18M
39	f_oneway	Thalamus	3M	6M	3M_6M	201.71	1.50263e-44	TRUE	1794	1701		Thalamus-3M_6M
40	f_oneway	Thalamus	3M	18M	3M_18M	1848.19	9.88131e-324	TRUE	1794	1662		Thalamus-3M_18M
41	f_oneway	Thalamus	6M	18M	6M_18M	973.694	6.08476e-188	TRUE	1701	1662		Thalamus-6M_18M
42	f_oneway	Hypothalamus	1W	3M	1W_3M	3923.05	0	TRUE	1377	1510		Hypothalamus-1W_3M
43	f_oneway	Hypothalamus	1W	6M	1W_6M	7465.5	0	TRUE	1377	1603		Hypothalamus-1W_6M
44	f_oneway	Hypothalamus	1W	18M	1W_18M	7882.66	0	TRUE	1377	1256		Hypothalamus-1W_18M
45	f_oneway	Hypothalamus	3M	6M	3M_6M	710.124	4.24519e-141	TRUE	1510	1603		Hypothalamus-3M_6M
46	f_oneway	Hypothalamus	3M	18M	3M_18M	2383.91	0	TRUE	1510	1256		Hypothalamus-3M_18M
47	f_oneway	Hypothalamus	6M	18M	6M_18M	888.845	2.73974e-170	TRUE	1603	1256		Hypothalamus-6M_18M
48	f_oneway	Midbrain	1W	3M	1W_3M	12942.3	0	TRUE	2445	2912		Midbrain-1W_3M
49	f_oneway	Midbrain	1W	6M	1W_6M	11409.7	0	TRUE	2445	3444		Midbrain-1W_6M
50	f_oneway	Midbrain	1W	18M	1W_18M	17830.5	0	TRUE	2445	3253		Midbrain-1W_18M
51	f_oneway	Midbrain	3M	6M	3M_6M	273.242	3.96149e-60	TRUE	2912	3444		Midbrain-3M_6M
52	f_oneway	Midbrain	3M	18M	3M_18M	4483.19	0	TRUE	2912	3253		Midbrain-3M_18M
53	f_oneway	Midbrain	6M	18M	6M_18M	2775.71	0	TRUE	3444	3253		Midbrain-6M_18M
54	f_oneway	Cerebellum	1W	3M	1W_3M	265.237	9.80537e-58	TRUE	986	2894		Cerebellum-1W_3M
55	f_oneway	Cerebellum	1W	6M	1W_6M	332.841	8.81908e-71	TRUE	986	2175		Cerebellum-1W_6M
56	f_oneway	Cerebellum	1W	18M	1W_18M	862.393	3.07726e-169	TRUE	986	2435		Cerebellum-1W_18M
57	f_oneway	Cerebellum	3M	6M	3M_6M	52.5172	4.90719e-13	TRUE	2894	2175		Cerebellum-3M_6M
58	f_oneway	Cerebellum	3M	18M	3M_18M	1011.9	1.82016e-203	TRUE	2894	2435		Cerebellum-3M_18M
59	f_oneway	Cerebellum	6M	18M	6M_18M	501	1.997e-105	TRUE	2175	2435		Cerebellum-6M_18M
60	f_oneway	Pons	1W	3M	1W_3M	3858.61	0	TRUE	1054	1668		Pons-1W_3M
61	f_oneway	Pons	1W	6M	1W_6M	4518.72	0	TRUE	1054	1635		Pons-1W_6M
62	f_oneway	Pons	1W	18M	1W_18M	5974.35	0	TRUE	1054	1687		Pons-1W_18M
63	f_oneway	Pons	3M	6M	3M_6M	239.8	2.87019e-52	TRUE	1668	1635		Pons-3M_6M
64	f_oneway	Pons	3M	18M	3M_18M	1845.06	1.39821e-321	TRUE	1668	1687		Pons-3M_18M
65	f_oneway	Pons	6M	18M	6M_18M	814.685	1.94195e-160	TRUE	1635	1687		Pons-6M_18M
66	f_oneway	Medulla	1W	3M	1W_3M	4771.06	0	TRUE	1780	2470		Medulla-1W_3M
67	f_oneway	Medulla	1W	6M	1W_6M	6904.09	0	TRUE	1780	2316		Medulla-1W_6M
68	f_oneway	Medulla	1W	18M	1W_18M	8871.72	0	TRUE	1780	3102		Medulla-1W_18M
69	f_oneway	Medulla	3M	6M	3M_6M	536.624	1.31051e-112	TRUE	2470	2316		Medulla-3M_6M
70	f_oneway	Medulla	3M	18M	3M_18M	2015.17	0	TRUE	2470	3102		Medulla-3M_18M
71	f_oneway	Medulla	6M	18M	6M_18M	454.404	6.89605e-97	TRUE	2316	3102		Medulla-6M_18M
72	f_oneway	All regions	1W	3M	1W_3M	24528.6	0	TRUE	15921	23866		All regions-1W_3M
73	f_oneway	All regions	1W	6M	1W_6M	26592.4	0	TRUE	15921	23785		All regions-1W_6M
74	f_oneway	All regions	1W	18M	1W_18M	33655.6	0	TRUE	15921	24559		All regions-1W_18M
75	f_oneway	All regions	3M	6M	3M_6M	1317.53	1.36339e-284	TRUE	23866	23785		All regions-3M_6M
76	f_oneway	All regions	3M	18M	3M_18M	10695.7	0	TRUE	23866	24559		All regions-3M_18M
77	f_oneway	All regions	6M	18M	6M_18M	5023.67	0	TRUE	23785	24559		All regions-6M_18M

### Sheet: sig_skew_r
	test	region	age_1	age_2	ages	statistic	p_value	star	count_1	count_2
0	f_oneway	Cortex	1W	3M	1W_3M	458.108	6.59709e-99	TRUE	3512	4582		Cortex-1W_3M
1	f_oneway	Cortex	1W	6M	1W_6M	181.701	5.64402e-41	TRUE	3512	4653		Cortex-1W_6M
2	f_oneway	Cortex	1W	18M	1W_18M	16.3678	5.26502e-05	TRUE	3512	4577		Cortex-1W_18M
3	f_oneway	Cortex	3M	6M	3M_6M	79.2687	6.44765e-19	TRUE	4582	4653		Cortex-3M_6M
4	f_oneway	Cortex	3M	18M	3M_18M	287.636	1.51108e-63	TRUE	4582	4577		Cortex-3M_18M
5	f_oneway	Cortex	6M	18M	6M_18M	81.1163	2.55186e-19	TRUE	4653	4577		Cortex-6M_18M
6	f_oneway	Hippocampus	1W	3M	1W_3M	14.8614	0.000120126	TRUE	632	1027		Hippocampus-1W_3M
7	f_oneway	Hippocampus	1W	6M	1W_6M	4.22134	0.0400819	TRUE	632	959		Hippocampus-1W_6M
8	f_oneway	Hippocampus	1W	18M	1W_18M	0.646534	0.421476	FALSE	632	942		Hippocampus-1W_18M
9	f_oneway	Hippocampus	3M	6M	3M_6M	40.606	2.30906e-10	TRUE	1027	959		Hippocampus-3M_6M
10	f_oneway	Hippocampus	3M	18M	3M_18M	6.62959	0.0101024	TRUE	1027	942		Hippocampus-3M_18M
11	f_oneway	Hippocampus	6M	18M	6M_18M	7.67065	0.00566723	TRUE	959	942		Hippocampus-6M_18M
12	f_oneway	Olfactory	1W	3M	1W_3M	3.3624	0.0667887	FALSE	1096	2285		Olfactory-1W_3M
13	f_oneway	Olfactory	1W	6M	1W_6M	13.2795	0.000272054	TRUE	1096	2564		Olfactory-1W_6M
14	f_oneway	Olfactory	1W	18M	1W_18M	38.9022	4.93486e-10	TRUE	1096	2774		Olfactory-1W_18M
15	f_oneway	Olfactory	3M	6M	3M_6M	5.27063	0.0217307	TRUE	2285	2564		Olfactory-3M_6M
16	f_oneway	Olfactory	3M	18M	3M_18M	106.57	9.72135e-25	TRUE	2285	2774		Olfactory-3M_18M
17	f_oneway	Olfactory	6M	18M	6M_18M	161.656	1.65783e-36	TRUE	2564	2774		Olfactory-6M_18M
18	f_oneway	Cortical subplate	1W	3M	1W_3M	2.43098	0.120016	FALSE	126	175		Cortical subplate-1W_3M
19	f_oneway	Cortical subplate	1W	6M	1W_6M	0.0560608	0.812993	FALSE	126	180		Cortical subplate-1W_6M
20	f_oneway	Cortical subplate	1W	18M	1W_18M	2.93135	0.087862	FALSE	126	190		Cortical subplate-1W_18M
21	f_oneway	Cortical subplate	3M	6M	3M_6M	2.26992	0.132801	FALSE	175	180		Cortical subplate-3M_6M
22	f_oneway	Cortical subplate	3M	18M	3M_18M	11.1791	0.00091342	TRUE	175	190		Cortical subplate-3M_18M
23	f_oneway	Cortical subplate	6M	18M	6M_18M	4.75222	0.0298938	TRUE	180	190		Cortical subplate-6M_18M
24	f_oneway	Striatum	1W	3M	1W_3M	93.8934	5.71753e-22	TRUE	1553	2550		Striatum-1W_3M
25	f_oneway	Striatum	1W	6M	1W_6M	411.175	3.70298e-87	TRUE	1553	2507		Striatum-1W_6M
26	f_oneway	Striatum	1W	18M	1W_18M	256.141	5.49052e-56	TRUE	1553	2594		Striatum-1W_18M
27	f_oneway	Striatum	3M	6M	3M_6M	155.628	3.3518e-35	TRUE	2550	2507		Striatum-3M_6M
28	f_oneway	Striatum	3M	18M	3M_18M	94.0929	4.6479e-22	TRUE	2550	2594		Striatum-3M_18M
29	f_oneway	Striatum	6M	18M	6M_18M	0.453269	0.500817	FALSE	2507	2594		Striatum-6M_18M
30	f_oneway	Pallidum	1W	3M	1W_3M	362.959	7.56571e-69	TRUE	374	584		Pallidum-1W_3M
31	f_oneway	Pallidum	1W	6M	1W_6M	603.362	4.63101e-105	TRUE	374	649		Pallidum-1W_6M
32	f_oneway	Pallidum	1W	18M	1W_18M	928.051	6.3915e-146	TRUE	374	660		Pallidum-1W_18M
33	f_oneway	Pallidum	3M	6M	3M_6M	85.1232	1.18359e-19	TRUE	584	649		Pallidum-3M_6M
34	f_oneway	Pallidum	3M	18M	3M_18M	531.508	3.466e-98	TRUE	584	660		Pallidum-3M_18M
35	f_oneway	Pallidum	6M	18M	6M_18M	265.234	1.95291e-54	TRUE	649	660		Pallidum-6M_18M
36	f_oneway	Thalamus	1W	3M	1W_3M	665.152	3.57662e-133	TRUE	1341	1794		Thalamus-1W_3M
37	f_oneway	Thalamus	1W	6M	1W_6M	460.345	3.30638e-95	TRUE	1341	1701		Thalamus-1W_6M
38	f_oneway	Thalamus	1W	18M	1W_18M	77.6393	2.05222e-18	TRUE	1341	1662		Thalamus-1W_18M
39	f_oneway	Thalamus	3M	6M	3M_6M	7.35883	0.00670614	TRUE	1794	1701		Thalamus-3M_6M
40	f_oneway	Thalamus	3M	18M	3M_18M	678.361	1.07828e-136	TRUE	1794	1662		Thalamus-3M_18M
41	f_oneway	Thalamus	6M	18M	6M_18M	536.905	2.5514e-110	TRUE	1701	1662		Thalamus-6M_18M
42	f_oneway	Hypothalamus	1W	3M	1W_3M	2130.22	0	TRUE	1377	1510		Hypothalamus-1W_3M
43	f_oneway	Hypothalamus	1W	6M	1W_6M	4008.51	0	TRUE	1377	1603		Hypothalamus-1W_6M
44	f_oneway	Hypothalamus	1W	18M	1W_18M	5247.19	0	TRUE	1377	1256		Hypothalamus-1W_18M
45	f_oneway	Hypothalamus	3M	6M	3M_6M	322.019	1.34792e-68	TRUE	1510	1603		Hypothalamus-3M_6M
46	f_oneway	Hypothalamus	3M	18M	3M_18M	1813.94	3.47566e-305	TRUE	1510	1256		Hypothalamus-3M_18M
47	f_oneway	Hypothalamus	6M	18M	6M_18M	920.637	1.54426e-175	TRUE	1603	1256		Hypothalamus-6M_18M
48	f_oneway	Midbrain	1W	3M	1W_3M	5614.77	0	TRUE	2445	2912		Midbrain-1W_3M
49	f_oneway	Midbrain	1W	6M	1W_6M	6693.31	0	TRUE	2445	3444		Midbrain-1W_6M
50	f_oneway	Midbrain	1W	18M	1W_18M	11429.6	0	TRUE	2445	3253		Midbrain-1W_18M
51	f_oneway	Midbrain	3M	6M	3M_6M	146.174	2.75376e-33	TRUE	2912	3444		Midbrain-3M_6M
52	f_oneway	Midbrain	3M	18M	3M_18M	3346.44	0	TRUE	2912	3253		Midbrain-3M_18M
53	f_oneway	Midbrain	6M	18M	6M_18M	2464.7	0	TRUE	3444	3253		Midbrain-6M_18M
54	f_oneway	Cerebellum	1W	3M	1W_3M	442.8	3.57295e-93	TRUE	986	2894		Cerebellum-1W_3M
55	f_oneway	Cerebellum	1W	6M	1W_6M	242.481	9.83756e-53	TRUE	986	2175		Cerebellum-1W_6M
56	f_oneway	Cerebellum	1W	18M	1W_18M	2.11556	0.1459	FALSE	986	2435		Cerebellum-1W_18M
57	f_oneway	Cerebellum	3M	6M	3M_6M	36.8731	1.3526e-09	TRUE	2894	2175		Cerebellum-3M_6M
58	f_oneway	Cerebellum	3M	18M	3M_18M	773.185	5.15467e-159	TRUE	2894	2435		Cerebellum-3M_18M
59	f_oneway	Cerebellum	6M	18M	6M_18M	419.048	3.2828e-89	TRUE	2175	2435		Cerebellum-6M_18M
60	f_oneway	Pons	1W	3M	1W_3M	2807.77	0	TRUE	1054	1668		Pons-1W_3M
61	f_oneway	Pons	1W	6M	1W_6M	3042.35	0	TRUE	1054	1635		Pons-1W_6M
62	f_oneway	Pons	1W	18M	1W_18M	4317.23	0	TRUE	1054	1687		Pons-1W_18M
63	f_oneway	Pons	3M	6M	3M_6M	117.767	5.53505e-27	TRUE	1668	1635		Pons-3M_6M
64	f_oneway	Pons	3M	18M	3M_18M	1480.25	1.4409e-268	TRUE	1668	1687		Pons-3M_18M
65	f_oneway	Pons	6M	18M	6M_18M	799.172	1.00383e-157	TRUE	1635	1687		Pons-6M_18M
66	f_oneway	Medulla	1W	3M	1W_3M	2613.65	0	TRUE	1780	2470		Medulla-1W_3M
67	f_oneway	Medulla	1W	6M	1W_6M	4536.61	0	TRUE	1780	2316		Medulla-1W_6M
68	f_oneway	Medulla	1W	18M	1W_18M	5606.66	0	TRUE	1780	3102		Medulla-1W_18M
69	f_oneway	Medulla	3M	6M	3M_6M	442.791	4.35598e-94	TRUE	2470	2316		Medulla-3M_6M
70	f_oneway	Medulla	3M	18M	3M_18M	1967.82	0	TRUE	2470	3102		Medulla-3M_18M
71	f_oneway	Medulla	6M	18M	6M_18M	660.034	1.88239e-137	TRUE	2316	3102		Medulla-6M_18M
72	f_oneway	All regions	1W	3M	1W_3M	1061.43	8.47076e-230	TRUE	15921	23866		All regions-1W_3M
73	f_oneway	All regions	1W	6M	1W_6M	2659.86	0	TRUE	15921	23785		All regions-1W_6M
74	f_oneway	All regions	1W	18M	1W_18M	7497.42	0	TRUE	15921	24559		All regions-1W_18M
75	f_oneway	All regions	3M	6M	3M_6M	496.588	1.90802e-109	TRUE	23866	23785		All regions-3M_6M
76	f_oneway	All regions	3M	18M	3M_18M	4970.71	0	TRUE	23866	24559		All regions-3M_18M
77	f_oneway	All regions	6M	18M	6M_18M	2560.69	0	TRUE	23785	24559		All regions-6M_18M

### Sheet: sig_kurt_r
	test	region	age_1	age_2	ages	statistic	p_value	star	count_1	count_2
0	f_oneway	Cortex	1W	3M	1W_3M	3322.52	0	TRUE	3512	4582		Cortex-1W_3M
1	f_oneway	Cortex	1W	6M	1W_6M	1350.29	1.06763e-273	TRUE	3512	4653		Cortex-1W_6M
2	f_oneway	Cortex	1W	18M	1W_18M	98.5241	4.35033e-23	TRUE	3512	4577		Cortex-1W_18M
3	f_oneway	Cortex	3M	6M	3M_6M	410.469	2.48826e-89	TRUE	4582	4653		Cortex-3M_6M
4	f_oneway	Cortex	3M	18M	3M_18M	833.244	1.94021e-175	TRUE	4582	4577		Cortex-3M_18M
5	f_oneway	Cortex	6M	18M	6M_18M	255.751	8.35985e-57	TRUE	4653	4577		Cortex-6M_18M
6	f_oneway	Hippocampus	1W	3M	1W_3M	242.408	4.08264e-51	TRUE	632	1027		Hippocampus-1W_3M
7	f_oneway	Hippocampus	1W	6M	1W_6M	247.256	6.8067e-52	TRUE	632	959		Hippocampus-1W_6M
8	f_oneway	Hippocampus	1W	18M	1W_18M	5.30028	0.0214521	TRUE	632	942		Hippocampus-1W_18M
9	f_oneway	Hippocampus	3M	6M	3M_6M	0.0359573	0.849623	FALSE	1027	959		Hippocampus-3M_6M
10	f_oneway	Hippocampus	3M	18M	3M_18M	59.1426	2.30117e-14	TRUE	1027	942		Hippocampus-3M_18M
11	f_oneway	Hippocampus	6M	18M	6M_18M	55.3877	1.49173e-13	TRUE	959	942		Hippocampus-6M_18M
12	f_oneway	Olfactory	1W	3M	1W_3M	203.452	7.21394e-45	TRUE	1096	2285		Olfactory-1W_3M
13	f_oneway	Olfactory	1W	6M	1W_6M	147.43	2.73844e-33	TRUE	1096	2564		Olfactory-1W_6M
14	f_oneway	Olfactory	1W	18M	1W_18M	37.5528	9.78696e-10	TRUE	1096	2774		Olfactory-1W_18M
15	f_oneway	Olfactory	3M	6M	3M_6M	14.3396	0.00015447	TRUE	2285	2564		Olfactory-3M_6M
16	f_oneway	Olfactory	3M	18M	3M_18M	395.13	1.01049e-84	TRUE	2285	2774		Olfactory-3M_18M
17	f_oneway	Olfactory	6M	18M	6M_18M	351.406	5.52374e-76	TRUE	2564	2774		Olfactory-6M_18M
18	f_oneway	Cortical subplate	1W	3M	1W_3M	21.4906	5.31887e-06	TRUE	126	175		Cortical subplate-1W_3M
19	f_oneway	Cortical subplate	1W	6M	1W_6M	3.63047	0.0576741	FALSE	126	180		Cortical subplate-1W_6M
20	f_oneway	Cortical subplate	1W	18M	1W_18M	5.37845	0.0210285	TRUE	126	190		Cortical subplate-1W_18M
21	f_oneway	Cortical subplate	3M	6M	3M_6M	4.81047	0.0289392	TRUE	175	180		Cortical subplate-3M_6M
22	f_oneway	Cortical subplate	3M	18M	3M_18M	32.2075	2.83725e-08	TRUE	175	190		Cortical subplate-3M_18M
23	f_oneway	Cortical subplate	6M	18M	6M_18M	16.4035	6.24535e-05	TRUE	180	190		Cortical subplate-6M_18M
24	f_oneway	Striatum	1W	3M	1W_3M	315.25	5.19069e-68	TRUE	1553	2550		Striatum-1W_3M
25	f_oneway	Striatum	1W	6M	1W_6M	100.02	2.79989e-23	TRUE	1553	2507		Striatum-1W_6M
26	f_oneway	Striatum	1W	18M	1W_18M	40.008	2.79711e-10	TRUE	1553	2594		Striatum-1W_18M
27	f_oneway	Striatum	3M	6M	3M_6M	84.9421	4.40876e-20	TRUE	2550	2507		Striatum-3M_6M
28	f_oneway	Striatum	3M	18M	3M_18M	120.079	1.22645e-27	TRUE	2550	2594		Striatum-3M_18M
29	f_oneway	Striatum	6M	18M	6M_18M	8.44732	0.00367156	TRUE	2507	2594		Striatum-6M_18M
30	f_oneway	Pallidum	1W	3M	1W_3M	187.86	3.61546e-39	TRUE	374	584		Pallidum-1W_3M
31	f_oneway	Pallidum	1W	6M	1W_6M	265.189	3.51719e-53	TRUE	374	649		Pallidum-1W_6M
32	f_oneway	Pallidum	1W	18M	1W_18M	446.067	1.41508e-82	TRUE	374	660		Pallidum-1W_18M
33	f_oneway	Pallidum	3M	6M	3M_6M	102.438	3.48986e-23	TRUE	584	649		Pallidum-3M_6M
34	f_oneway	Pallidum	3M	18M	3M_18M	468.597	1.9943e-88	TRUE	584	660		Pallidum-3M_18M
35	f_oneway	Pallidum	6M	18M	6M_18M	272.827	8.28629e-56	TRUE	649	660		Pallidum-6M_18M
36	f_oneway	Thalamus	1W	3M	1W_3M	224.691	4.15402e-49	TRUE	1341	1794		Thalamus-1W_3M
37	f_oneway	Thalamus	1W	6M	1W_6M	23.3607	1.40956e-06	TRUE	1341	1701		Thalamus-1W_6M
38	f_oneway	Thalamus	1W	18M	1W_18M	342.918	1.40807e-72	TRUE	1341	1662		Thalamus-1W_18M
39	f_oneway	Thalamus	3M	6M	3M_6M	66.3082	5.31143e-16	TRUE	1794	1701		Thalamus-3M_6M
40	f_oneway	Thalamus	3M	18M	3M_18M	655.528	1.5654e-132	TRUE	1794	1662		Thalamus-3M_18M
41	f_oneway	Thalamus	6M	18M	6M_18M	483.693	2.8723e-100	TRUE	1701	1662		Thalamus-6M_18M
42	f_oneway	Hypothalamus	1W	3M	1W_3M	800.397	1.28744e-155	TRUE	1377	1510		Hypothalamus-1W_3M
43	f_oneway	Hypothalamus	1W	6M	1W_6M	1370.09	4.59477e-247	TRUE	1377	1603		Hypothalamus-1W_6M
44	f_oneway	Hypothalamus	1W	18M	1W_18M	1859.34	9.53573e-308	TRUE	1377	1256		Hypothalamus-1W_18M
45	f_oneway	Hypothalamus	3M	6M	3M_6M	286.103	1.80968e-61	TRUE	1510	1603		Hypothalamus-3M_6M
46	f_oneway	Hypothalamus	3M	18M	3M_18M	1311.01	2.72528e-235	TRUE	1510	1256		Hypothalamus-3M_18M
47	f_oneway	Hypothalamus	6M	18M	6M_18M	806.015	2.12045e-156	TRUE	1603	1256		Hypothalamus-6M_18M
48	f_oneway	Midbrain	1W	3M	1W_3M	731.352	4.31031e-151	TRUE	2445	2912		Midbrain-1W_3M
49	f_oneway	Midbrain	1W	6M	1W_6M	1653.62	7.61997e-319	TRUE	2445	3444		Midbrain-1W_6M
50	f_oneway	Midbrain	1W	18M	1W_18M	3233.45	0	TRUE	2445	3253		Midbrain-1W_18M
51	f_oneway	Midbrain	3M	6M	3M_6M	520.26	9.42348e-111	TRUE	2912	3444		Midbrain-3M_6M
52	f_oneway	Midbrain	3M	18M	3M_18M	2807.59	0	TRUE	2912	3253		Midbrain-3M_18M
53	f_oneway	Midbrain	6M	18M	6M_18M	1964.42	0	TRUE	3444	3253		Midbrain-6M_18M
54	f_oneway	Cerebellum	1W	3M	1W_3M	263.395	2.33034e-57	TRUE	986	2894		Cerebellum-1W_3M
55	f_oneway	Cerebellum	1W	6M	1W_6M	110.422	2.06922e-25	TRUE	986	2175		Cerebellum-1W_6M
56	f_oneway	Cerebellum	1W	18M	1W_18M	92.3092	1.38556e-21	TRUE	986	2435		Cerebellum-1W_18M
57	f_oneway	Cerebellum	3M	6M	3M_6M	13.0872	0.000300215	TRUE	2894	2175		Cerebellum-3M_6M
58	f_oneway	Cerebellum	3M	18M	3M_18M	792.328	1.21148e-162	TRUE	2894	2435		Cerebellum-3M_18M
59	f_oneway	Cerebellum	6M	18M	6M_18M	491.263	1.63331e-103	TRUE	2175	2435		Cerebellum-6M_18M
60	f_oneway	Pons	1W	3M	1W_3M	573.649	3.43579e-115	TRUE	1054	1668		Pons-1W_3M
61	f_oneway	Pons	1W	6M	1W_6M	521.354	1.29404e-105	TRUE	1054	1635		Pons-1W_6M
62	f_oneway	Pons	1W	18M	1W_18M	1371.75	8.68559e-244	TRUE	1054	1687		Pons-1W_18M
63	f_oneway	Pons	3M	6M	3M_6M	110.308	2.10065e-25	TRUE	1668	1635		Pons-3M_6M
64	f_oneway	Pons	3M	18M	3M_18M	1295.02	4.27671e-240	TRUE	1668	1687		Pons-3M_18M
65	f_oneway	Pons	6M	18M	6M_18M	732.785	5.37658e-146	TRUE	1635	1687		Pons-6M_18M
66	f_oneway	Medulla	1W	3M	1W_3M	737.03	8.3148e-150	TRUE	1780	2470		Medulla-1W_3M
67	f_oneway	Medulla	1W	6M	1W_6M	957.645	3.94503e-189	TRUE	1780	2316		Medulla-1W_6M
68	f_oneway	Medulla	1W	18M	1W_18M	1785.73	0	TRUE	1780	3102		Medulla-1W_18M
69	f_oneway	Medulla	3M	6M	3M_6M	303.274	6.62281e-66	TRUE	2470	2316		Medulla-3M_6M
70	f_oneway	Medulla	3M	18M	3M_18M	1439.9	1.86595e-280	TRUE	2470	3102		Medulla-3M_18M
71	f_oneway	Medulla	6M	18M	6M_18M	551.464	3.26955e-116	TRUE	2316	3102		Medulla-6M_18M
72	f_oneway	All regions	1W	3M	1W_3M	46.8557	7.7515e-12	TRUE	15921	23866		All regions-1W_3M
73	f_oneway	All regions	1W	6M	1W_6M	629.541	7.49093e-138	TRUE	15921	23785		All regions-1W_6M
74	f_oneway	All regions	1W	18M	1W_18M	4514.54	0	TRUE	15921	24559		All regions-1W_18M
75	f_oneway	All regions	3M	6M	3M_6M	1077.99	8.23168e-234	TRUE	23866	23785		All regions-3M_6M
76	f_oneway	All regions	3M	18M	3M_18M	6858.72	0	TRUE	23866	24559		All regions-3M_18M
77	f_oneway	All regions	6M	18M	6M_18M	3844.28	0	TRUE	23785	24559		All regions-6M_18M

### Sheet: sig_density
	test	region	age_1	age_2	ages	statistic	p_value	star	count_1	count_2
0	f_oneway	Cortex	1W	3M	1W_3M	14333.3	0	TRUE	3582	4622		Cortex-1W_3M
1	f_oneway	Cortex	1W	6M	1W_6M	12679.7	0	TRUE	3582	4701		Cortex-1W_6M
2	f_oneway	Cortex	1W	18M	1W_18M	10954.6	0	TRUE	3582	4631		Cortex-1W_18M
3	f_oneway	Cortex	3M	6M	3M_6M	53.5951	2.66779e-13	TRUE	4622	4701		Cortex-3M_6M
4	f_oneway	Cortex	3M	18M	3M_18M	288.427	1.00554e-63	TRUE	4622	4631		Cortex-3M_18M
5	f_oneway	Cortex	6M	18M	6M_18M	93.5426	5.04302e-22	TRUE	4701	4631		Cortex-6M_18M
6	f_oneway	Hippocampus	1W	3M	1W_3M	1360.36	4.53576e-219	TRUE	653	1042		Hippocampus-1W_3M
7	f_oneway	Hippocampus	1W	6M	1W_6M	1329.12	4.58374e-213	TRUE	653	971		Hippocampus-1W_6M
8	f_oneway	Hippocampus	1W	18M	1W_18M	1107.87	3.23229e-185	TRUE	653	956		Hippocampus-1W_18M
9	f_oneway	Hippocampus	3M	6M	3M_6M	15.842	7.13005e-05	TRUE	1042	971		Hippocampus-3M_6M
10	f_oneway	Hippocampus	3M	18M	3M_18M	63.0597	3.317e-15	TRUE	1042	956		Hippocampus-3M_18M
11	f_oneway	Hippocampus	6M	18M	6M_18M	16.9136	4.07673e-05	TRUE	971	956		Hippocampus-6M_18M
12	f_oneway	Olfactory	1W	3M	1W_3M	1294.34	5.62185e-241	TRUE	1126	2326		Olfactory-1W_3M
13	f_oneway	Olfactory	1W	6M	1W_6M	1082.88	9.35739e-209	TRUE	1126	2609		Olfactory-1W_6M
14	f_oneway	Olfactory	1W	18M	1W_18M	1096.22	2.56933e-212	TRUE	1126	2817		Olfactory-1W_18M
15	f_oneway	Olfactory	3M	6M	3M_6M	23.4387	1.32898e-06	TRUE	2326	2609		Olfactory-3M_6M
16	f_oneway	Olfactory	3M	18M	3M_18M	39.7867	3.06985e-10	TRUE	2326	2817		Olfactory-3M_18M
17	f_oneway	Olfactory	6M	18M	6M_18M	1.77189	0.183204	FALSE	2609	2817		Olfactory-6M_18M
18	f_oneway	Cortical subplate	1W	3M	1W_3M	136.341	2.09628e-26	TRUE	135	181		Cortical subplate-1W_3M
19	f_oneway	Cortical subplate	1W	6M	1W_6M	96.237	4.92194e-20	TRUE	135	187		Cortical subplate-1W_6M
20	f_oneway	Cortical subplate	1W	18M	1W_18M	132.646	5.27014e-26	TRUE	135	195		Cortical subplate-1W_18M
21	f_oneway	Cortical subplate	3M	6M	3M_6M	2.96283	0.0860436	FALSE	181	187		Cortical subplate-3M_6M
22	f_oneway	Cortical subplate	3M	18M	3M_18M	1.82823	0.177153	FALSE	181	195		Cortical subplate-3M_18M
23	f_oneway	Cortical subplate	6M	18M	6M_18M	0.243268	0.622141	FALSE	187	195		Cortical subplate-6M_18M
24	f_oneway	Striatum	1W	3M	1W_3M	4142.21	0	TRUE	1603	2581		Striatum-1W_3M
25	f_oneway	Striatum	1W	6M	1W_6M	3844.34	0	TRUE	1603	2548		Striatum-1W_6M
26	f_oneway	Striatum	1W	18M	1W_18M	2893.93	0	TRUE	1603	2630		Striatum-1W_18M
27	f_oneway	Striatum	3M	6M	3M_6M	21.5351	3.56063e-06	TRUE	2581	2548		Striatum-3M_6M
28	f_oneway	Striatum	3M	18M	3M_18M	203.919	2.07795e-45	TRUE	2581	2630		Striatum-3M_18M
29	f_oneway	Striatum	6M	18M	6M_18M	94.3819	4.0156e-22	TRUE	2548	2630		Striatum-6M_18M
30	f_oneway	Pallidum	1W	3M	1W_3M	195.426	1.00507e-40	TRUE	401	610		Pallidum-1W_3M
31	f_oneway	Pallidum	1W	6M	1W_6M	166.72	1.48789e-35	TRUE	401	672		Pallidum-1W_6M
32	f_oneway	Pallidum	1W	18M	1W_18M	49.8412	2.95394e-12	TRUE	401	697		Pallidum-1W_18M
33	f_oneway	Pallidum	3M	6M	3M_6M	0.000305226	0.986064	FALSE	610	672		Pallidum-3M_6M
34	f_oneway	Pallidum	3M	18M	3M_18M	96.3994	5.31009e-22	TRUE	610	697		Pallidum-3M_18M
35	f_oneway	Pallidum	6M	18M	6M_18M	87.1079	4.01213e-20	TRUE	672	697		Pallidum-6M_18M
36	f_oneway	Thalamus	1W	3M	1W_3M	2544.5	0	TRUE	1379	1827		Thalamus-1W_3M
37	f_oneway	Thalamus	1W	6M	1W_6M	2004.46	0	TRUE	1379	1731		Thalamus-1W_6M
38	f_oneway	Thalamus	1W	18M	1W_18M	1318.55	1.45904e-240	TRUE	1379	1697		Thalamus-1W_18M
39	f_oneway	Thalamus	3M	6M	3M_6M	25.4904	4.66904e-07	TRUE	1827	1731		Thalamus-3M_6M
40	f_oneway	Thalamus	3M	18M	3M_18M	304.198	2.08697e-65	TRUE	1827	1697		Thalamus-3M_18M
41	f_oneway	Thalamus	6M	18M	6M_18M	143.813	1.72954e-32	TRUE	1731	1697		Thalamus-6M_18M
42	f_oneway	Hypothalamus	1W	3M	1W_3M	577.214	9.92861e-117	TRUE	1423	1556		Hypothalamus-1W_3M
43	f_oneway	Hypothalamus	1W	6M	1W_6M	585.898	1.49132e-118	TRUE	1423	1631		Hypothalamus-1W_6M
44	f_oneway	Hypothalamus	1W	18M	1W_18M	86.3079	3.05428e-20	TRUE	1423	1304		Hypothalamus-1W_18M
45	f_oneway	Hypothalamus	3M	6M	3M_6M	0.186021	0.666278	FALSE	1556	1631		Hypothalamus-3M_6M
46	f_oneway	Hypothalamus	3M	18M	3M_18M	182.324	2.52909e-40	TRUE	1556	1304		Hypothalamus-3M_18M
47	f_oneway	Hypothalamus	6M	18M	6M_18M	180.545	5.47748e-40	TRUE	1631	1304		Hypothalamus-6M_18M
48	f_oneway	Midbrain	1W	3M	1W_3M	279.916	2.54791e-61	TRUE	2504	2978		Midbrain-1W_3M
49	f_oneway	Midbrain	1W	6M	1W_6M	121.18	6.44403e-28	TRUE	2504	3504		Midbrain-1W_6M
50	f_oneway	Midbrain	1W	18M	1W_18M	2.9645	0.0851639	FALSE	2504	3316		Midbrain-1W_18M
51	f_oneway	Midbrain	3M	6M	3M_6M	57.6684	3.54014e-14	TRUE	2978	3504		Midbrain-3M_6M
52	f_oneway	Midbrain	3M	18M	3M_18M	374.683	3.9408e-81	TRUE	2978	3316		Midbrain-3M_18M
53	f_oneway	Midbrain	6M	18M	6M_18M	178.134	3.93738e-40	TRUE	3504	3316		Midbrain-6M_18M
54	f_oneway	Cerebellum	1W	3M	1W_3M	3661.19	0	TRUE	1175	2946		Cerebellum-1W_3M
55	f_oneway	Cerebellum	1W	6M	1W_6M	2644.69	0	TRUE	1175	2238		Cerebellum-1W_6M
56	f_oneway	Cerebellum	1W	18M	1W_18M	2587.45	0	TRUE	1175	2505		Cerebellum-1W_18M
57	f_oneway	Cerebellum	3M	6M	3M_6M	77.1192	2.15406e-18	TRUE	2946	2238		Cerebellum-3M_6M
58	f_oneway	Cerebellum	3M	18M	3M_18M	354.151	1.35763e-76	TRUE	2946	2505		Cerebellum-3M_18M
59	f_oneway	Cerebellum	6M	18M	6M_18M	73.4504	1.37809e-17	TRUE	2238	2505		Cerebellum-6M_18M
60	f_oneway	Pons	1W	3M	1W_3M	49.9397	1.99339e-12	TRUE	1086	1714		Pons-1W_3M
61	f_oneway	Pons	1W	6M	1W_6M	92.3233	1.58598e-21	TRUE	1086	1691		Pons-1W_6M
62	f_oneway	Pons	1W	18M	1W_18M	378.195	3.59966e-79	TRUE	1086	1747		Pons-1W_18M
63	f_oneway	Pons	3M	6M	3M_6M	7.24546	0.00714283	TRUE	1714	1691		Pons-3M_6M
64	f_oneway	Pons	3M	18M	3M_18M	179.515	6.02659e-40	TRUE	1714	1747		Pons-3M_18M
65	f_oneway	Pons	6M	18M	6M_18M	117.738	5.39463e-27	TRUE	1691	1747		Pons-6M_18M
66	f_oneway	Medulla	1W	3M	1W_3M	239.795	1.09078e-52	TRUE	1820	2525		Medulla-1W_3M
67	f_oneway	Medulla	1W	6M	1W_6M	676.485	2.15725e-138	TRUE	1820	2375		Medulla-1W_6M
68	f_oneway	Medulla	1W	18M	1W_18M	922.153	5.28695e-186	TRUE	1820	3168		Medulla-1W_18M
69	f_oneway	Medulla	3M	6M	3M_6M	134.596	1.01694e-30	TRUE	2525	2375		Medulla-3M_6M
70	f_oneway	Medulla	3M	18M	3M_18M	236.154	3.00257e-52	TRUE	2525	3168		Medulla-3M_18M
71	f_oneway	Medulla	6M	18M	6M_18M	9.77046	0.00178256	TRUE	2375	3168		Medulla-6M_18M
72	f_oneway	All regions	1W	3M	1W_3M	11418.8	0	TRUE	16429	24219		All regions-1W_3M
73	f_oneway	All regions	1W	6M	1W_6M	9805.37	0	TRUE	16429	24153		All regions-1W_6M
74	f_oneway	All regions	1W	18M	1W_18M	7367.87	0	TRUE	16429	24980		All regions-1W_18M
75	f_oneway	All regions	3M	6M	3M_6M	120.751	4.67743e-28	TRUE	24219	24153		All regions-3M_6M
76	f_oneway	All regions	3M	18M	3M_18M	817.999	1.91802e-178	TRUE	24219	24980		All regions-3M_18M
77	f_oneway	All regions	6M	18M	6M_18M	308.415	7.85597e-69	TRUE	24153	24980		All regions-6M_18M
