## Supplemental Table S3 for "Shapes of synaptic protein distributions distinguish brain architectures"

### Sheet: mean_per_animal
region	age	count	relative change	relative 3M
Cortex	1W	1136267		0.160288
	3M	7088898	5.23876	1
	6M	6795641	-0.0413685	0.958632
	18M	6168614	-0.092269	0.87018
Hippocampus	1W	248573		0.13548
	3M	1834758	6.38116	1
	6M	1558244	-0.150709	0.849291
	18M	1389841	-0.108072	0.757506
Olfactory	1W	315011		0.149773
	3M	2103253	5.67676	1
	6M	2160225	0.0270876	1.02709
	18M	2278414	0.0547114	1.08328
Cortical subplate	1W	25655		0.214826
	3M	119422	3.65492	1
	6M	108364	-0.092596	0.907404
	18M	117140	0.0809863	0.980891
Striatum	1W	517173		0.16134
	3M	3205478	5.19808	1
	6M	2986847	-0.0682054	0.931795
	18M	2716905	-0.0903769	0.847582
Pallidum	1W	61373		0.310699
	3M	197532	2.21855	1
	6M	217452	0.100844	1.10084
	18M	152144	-0.300333	0.770225
Thalamus	1W	371172		0.19528
	3M	1900716	4.12085	1
	6M	1638991	-0.137698	0.862302
	18M	1253211	-0.235377	0.659336
Hypothalamus	1W	305072		0.566929
	3M	538113	0.763889	1
	6M	559634	0.0399935	1.03999
	18M	339948	-0.392553	0.631741
Midbrain	1W	718339		0.649227
	3M	1106453	0.540294	1
	6M	1172264	0.0594793	1.05948
	18M	927959	-0.208404	0.838679
Cerebellum	1W	62417		0.0355018
	3M	1758136	27.1676	1
	6M	1166059	-0.336764	0.663236
	18M	1126105	-0.0342641	0.640511
Pons	1W	303489		0.734248
	3M	413333	0.361937	1
	6M	386940	-0.0638541	0.936146
	18M	319573	-0.174102	0.773161
Medulla	1W	628448		0.910939
	3M	689890	0.0977678	1
	6M	547268	-0.206732	0.793268
	18M	697743	0.274957	1.01138
All regions	1W	4692990		0.223945
	3M	20955983	3.46538	1
	6M	19297929	-0.0791208	0.920879
	18M	17487596	-0.0938097	0.834492
