## Supplemental Table S4 for "Shapes of synaptic protein distributions distinguish brain architectures"

### Sheet: corrs
age		meanₐ	stdₙ	skewᵣ	kurtᵣ	density
1W	meanₐ	1	0.059	0.045	0.009	0.035
	stdₙ	0.059	1	0.198	0.099	-0.009
	skewᵣ	0.045	0.198	1	0.148	-0.032
	kurtᵣ	0.009	0.099	0.148	1	-0.006
	density	0.035	-0.009	-0.032	-0.006	1
3M	meanₐ	1	-0.094	-0.09	-0.186	0.34
	stdₙ	-0.094	1	0.281	0.225	-0.208
	skewᵣ	-0.09	0.281	1	0.265	-0.226
	kurtᵣ	-0.186	0.225	0.265	1	-0.247
	density	0.34	-0.208	-0.226	-0.247	1
6M	meanₐ	1	-0.079	-0.045	-0.113	0.28
	stdₙ	-0.079	1	0.248	0.216	-0.224
	skewᵣ	-0.045	0.248	1	0.233	-0.245
	kurtᵣ	-0.113	0.216	0.233	1	-0.227
	density	0.28	-0.224	-0.245	-0.227	1
18M	meanₐ	1	-0.181	-0.134	-0.155	0.298
	stdₙ	-0.181	1	0.466	0.403	-0.47
	skewᵣ	-0.134	0.466	1	0.423	-0.501
	kurtᵣ	-0.155	0.403	0.423	1	-0.41
	density	0.298	-0.47	-0.501	-0.41	1

### Sheet: R2s
age		meanₐ	stdₙ	skewᵣ	kurtᵣ	density
1W	meanₐ	1	0.003	0.002	0	0.001
	stdₙ	0.003	1	0.039	0.01	0
	skewᵣ	0.002	0.039	1	0.022	0.001
	kurtᵣ	0	0.01	0.022	1	0
	density	0.001	0	0.001	0	1
3M	meanₐ	1	0.009	0.008	0.035	0.115
	stdₙ	0.009	1	0.079	0.05	0.043
	skewᵣ	0.008	0.079	1	0.07	0.051
	kurtᵣ	0.035	0.05	0.07	1	0.061
	density	0.115	0.043	0.051	0.061	1
6M	meanₐ	1	0.006	0.002	0.013	0.079
	stdₙ	0.006	1	0.062	0.046	0.05
	skewᵣ	0.002	0.062	1	0.054	0.06
	kurtᵣ	0.013	0.046	0.054	1	0.052
	density	0.079	0.05	0.06	0.052	1
18M	meanₐ	1	0.033	0.018	0.024	0.089
	stdₙ	0.033	1	0.217	0.163	0.221
	skewᵣ	0.018	0.217	1	0.179	0.251
	kurtᵣ	0.024	0.163	0.179	1	0.168
	density	0.089	0.221	0.251	0.168	1
