## Supplemental Table S5 for "Shapes of synaptic protein distributions distinguish brain architectures"

### Sheet: Sheet1
region	age	synapse density		age	neuron density
FRO	1W	1455
	3M	7171		P55*	121000
	6M	6515
	18M	6150
MO	1W	1836
	3M	7390		P55*	135000
	6M	7095
	18M	6360
SS	1W	1664
	3M	7404		P55*	110000
	6M	6986
	18M	6415
VIS	1W	1116
	3M	7874		P55*	164000
	6M	7424
	18M	6809
RSP	1W	1216
	3M	4852		P55*	98148
	6M	4302
	18M	4153
CA1	1W	2010
	3M	9626		P55*	307000
	6M	8532
	18M	7735
CA3	1W	1489
	3M	5109		P55*	140000
	6M	4242
	18M	3808
SUB	1W	1401
	3M	4571		P55*	100318
	6M	4506
	18M	4184
MOB	1W	1607
	3M	3370		P55*	177000
	6M	3196
	18M	3392
STR	1W	1613
	3M	6210		P55*	120110
	6M	5861
	18M	5165
VPM	1W	1152
	3M	5673		P55*	83100
	6M	5485
	18M	3960
RT	1W	960
	3M	1548		P55*	49680
	6M	1583
	18M	1100
HYP	1W	1072
	3M	1729		P55*	318161
	6M	1716
	18M	1303
SN	1W	690
	3M	1094		P55*	65451
	6M	869
	18M	796
SNc	1W	608
	3M	834		P55*	17200
	6M	747
	18M	635
CBmo	1W	84
	3M	2494		P55*	120110
	6M	2065
	18M	1889
Correlation coefficient at 3M/P55			0.35547
r2 at 3M/P55			0.126359
Correlation coefficient w/o HYP			0.714225
r2 w/o HYP			0.510117
P55* In the publication (Keller et al., Front Neuroanat, 2018), they selected data from P55 animals when available, otherwise the closest age.
