## Supplemental Table S6 for "Shapes of synaptic protein distributions distinguish brain architectures"

### Sheet: cluster-summary-list-euclidean-
Cluster	High	Small	Mid	Fat
Cortex	ORB, MO, SS, PTLp, VIS		RSPd, RSPv
Hippocampus	SUB, CA1so, CA1sr, DG-mo, CA1slm	CA2so, CA1sp, CA3slu, CA2sr, CA3slm, CA2slm	DG-po, CA3so, CA3sp, CA3sr	DG-sg, CA2sp
Olfactory		MOBopl	MOBgl, MOBmi, MOBipl, MOBgr, AON1, PAA3, PAA3, PAA3
Cortical subplate			CLA, EPd
Striatum			CP, ACB, FS, OT3, OT2, OT1	isl
Pallidum				GPi, BST, SI, NDB, MA
Thalamus		LP, PO, LD, PF, AD, AV, VPM, VPMpc, VM, VAL, VPL		SPFp, RT
Hypothalamus				ZI, LPO, LHA, PSTN
Midbrain			ICd	VTA, SCm, PAG, RN, MEV, NOT, APN, CUN, MRN, PPN, RR, SNc, SNr
Cerebellum		CUL4,5mo, CUL4,5mo, SIMmo
Pons				PRNr, NLLd, PB, SOCm, PRNc, V, PG
Medulla				VII
Clustering sequence
All regions	high-small-mid-fat
Level 1	high-small		mid-fat
Level 2	high-small		mid	fat
Level 3	high	small	mid	fat
