## Supplemental Table S7 for "Shapes of synaptic protein distributions distinguish brain architectures"

### Sheet: pairwise
	age	region_1	region_2	meana	stdn	skewr	kurtr	density				value_mean_region_p	value_stdn_region_p	value_skewness_robust_region_p	value_kurtosis_robust_region_p	count_scalar_region_p
0	1W	High	Small	12.001	0.754	50.685	16.088	315.024				0.001	0.385	0	0	0
1	1W	High	Mid	155.287	984.931	678.597	385.27	270.606				0	0	0	0	0
2	1W	High	Fat	13.454	45.888	6.584	155.932	610.404				0	0	0.01	0	0
3	1W	High	All regions	0.012	272.472	90.223	145.231	119.528				0.912	0	0	0	0
5	1W	Small	Mid	173.12	447.598	564.064	267.073	10.89				0	0	0	0	0.001
6	1W	Small	Fat	6.931	15.189	35.733	159.681	7.349				0.008	0	0	0	0.007
7	1W	Small	All regions	25.196	103.568	196.446	149.583	171.627				0	0	0	0	0
10	1W	Mid	Fat	440.26	528.144	978.767	110.315	4.613				0	0	0	0	0.032
11	1W	Mid	All regions	299.352	362.882	526.95	185.658	123.341				0	0	0	0	0
15	1W	Fat	All regions	30.187	89.48	188.731	3.667	319.673				0	0	0	0.056	0
20	3M	High	Small	11385.8	908.731	967.003	287.352	2302.16				0	0	0	0	0
21	3M	High	Mid	4493.02	3074.86	5907.03	3243.69	2355.6				0	0	0	0	0
22	3M	High	Fat	20597	5216.33	14293	11423.9	20078				0	0	0	0	0
23	3M	High	All regions	7107.73	1538.69	2504.83	3023.44	4091.54				0	0	0	0	0
25	3M	Small	Mid	1379.94	4376.45	6798.2	1107.1	0.772				0	0	0	0	0.38
26	3M	Small	Fat	11.898	6220.39	14113.6	5490.61	5849.06				0.001	0	0	0	0
27	3M	Small	All regions	931.513	2868.44	4317.62	1095.32	1.504				0	0	0	0	0.22
30	3M	Mid	Fat	2698.9	358.266	669.452	1987.86	5126.5				0	0	0	0	0
31	3M	Mid	All regions	27.688	77.054	346.163	8.944	6.155				0	0	0	0.003	0.013
35	3M	Fat	All regions	1945.78	1092.6	2427.32	2553.2	3976.18				0	0	0	0	0
40	6M	High	Small	7780.07	78.504	755.147	89.534	2349.66				0	0	0	0	0
41	6M	High	Mid	1876.56	3177.91	6559.08	2204.64	2720.06				0	0	0	0	0
42	6M	High	Fat	9756.81	8317.02	15604.3	8030.53	22658.7				0	0	0	0	0
43	6M	High	All regions	4181.32	2249.09	2930.92	2177.32	4402.28				0	0	0	0	0
45	6M	Small	Mid	1928.13	2292.53	6548.57	824.67	0.987				0	0	0	0	0.321
46	6M	Small	Fat	497.769	5843.58	14798.7	4385.09	5943.05				0	0	0	0	0
47	6M	Small	All regions	1603.29	1920.15	4082.32	1004.33	3.806				0	0	0	0	0.051
50	6M	Mid	Fat	1492.24	1668.48	1579.17	2649.01	4909.04				0	0	0	0	0
51	6M	Mid	All regions	46.463	9.762	100.854	162.04	1.274				0	0.002	0	0	0.259
55	6M	Fat	All regions	1240.29	1986.31	2844.58	2441.59	4087.43				0	0	0	0	0
60	18M	High	Small	6742.35	309.348	18.56	597.838	2638.13				0	0	0	0	0
61	18M	High	Mid	1781.4	2176.79	5277.45	1365.93	2559.49				0	0	0	0	0
62	18M	High	Fat	4980.35	10678	17125.3	8512.77	21108.6				0	0	0	0	0
63	18M	High	All regions	2888	3006.36	3811.29	2339.87	4659.21				0	0	0	0	0
65	18M	Small	Mid	2239.03	281.641	1923.43	0.127	15.972				0	0	0	0.722	0
66	18M	Small	Fat	850.242	3909.64	9572.66	3177.37	6135.45				0	0	0	0	0
67	18M	Small	All regions	2153.44	769.3	2077.91	465.597	1.527				0	0	0	0	0.217
70	18M	Mid	Fat	574.813	3016.47	3699.31	4539.77	6026.67				0	0	0	0	0
71	18M	Mid	All regions	7.843	165.799	43.858	665.769	39.677				0.005	0	0	0	0
75	18M	Fat	All regions	629.655	2410.6	3105.76	2825.99	3822.11				0	0	0	0	0

### Sheet: means
region	age	meanₐ	stdₙ	skewᵣ	kurtᵣ	density
High	1W	71465.6	0.446	0.4	3.002	156380
	3M	170139	0.573	0.388	2.788	793799
	6M	153143	0.581	0.395	2.845	753334
	18M	155235	0.605	0.392	2.918	718984
Small	1W	68308.2	0.463	0.403	2.997	116660
	3M	116512	0.519	0.309	2.813	587261
	6M	106926	0.543	0.328	2.912	515097
	18M	112417	0.69	0.407	3.37	381065
Mid	1W	72892.2	0.507	0.457	3.119	139537
	3M	137933	0.626	0.463	3	460466
	6M	132558	0.647	0.481	3.058	474419
	18M	142362	0.703	0.503	3.193	462736
Fat	1W	72776.9	0.463	0.403	3.063	126160
	3M	117952	0.664	0.501	3.271	156647
	6M	114682	0.734	0.534	3.506	136877
	18M	125077	0.88	0.626	4.467	117279
All regions	1W	72250.6	0.47	0.412	3.052	142204
	3M	134775	0.613	0.44	3.028	450408
	6M	126158	0.651	0.46	3.173	408411
	18M	135289	0.746	0.511	3.611	376896

### Sheet: stds
region	age	meanₐ	stdₙ	skewᵣ	kurtᵣ	density
High	1W	10921.4	0.052	0.052	0.19	87146.8
	3M	25861.7	0.051	0.048	0.154	250833
	6M	31032.5	0.053	0.043	0.206	233263
	18M	27637.4	0.084	0.059	0.28	257404
Small	1W	12146.5	0.068	0.073	0.287	79369
	3M	15068.7	0.056	0.06	0.181	254532
	6M	22166	0.086	0.061	0.251	280179
	18M	25408.4	0.176	0.121	1.016	220088
Mid	1W	12030.2	0.062	0.062	0.261	89402.1
	3M	22891.6	0.068	0.06	0.216	286026
	6M	22812	0.069	0.057	0.241	267790
	18M	21834.3	0.108	0.078	0.446	243843
Fat	1W	12550	0.063	0.047	0.194	60464.7
	3M	11796.7	0.088	0.056	0.275	73617.4
	6M	18376	0.111	0.067	0.535	67645.4
	18M	20460.5	0.156	0.104	1.219	60205.3
All regions	1W	12103.9	0.07	0.061	0.232	84793.4
	3M	26609	0.09	0.087	0.309	338527
	6M	26308.8	0.116	0.096	0.467	326432
	18M	26429	0.174	0.133	1.036	310287
