## Supplemental Table S8 for "Shapes of synaptic protein distributions distinguish brain architectures"

### Sheet: Sheet1
age	number of moments	distance
1W	1	0.658262
1W	2	0.52285
1W	3	0.501813
1W	4	0.483387
1W	5	0.443417
3M	1	0.701284
3M	2	0.506813
3M	3	0.50882
3M	4	0.489188
3M	5	0.478248
6M	1	0.653563
6M	2	0.493019
6M	3	0.496606
6M	4	0.501891
6M	5	0.49024
18M	1	0.644102
18M	2	0.490481
18M	3	0.489893
18M	4	0.482689
18M	5	0.481872
ALL	1	0.646795
ALL	2	0.481406
ALL	3	0.48373
ALL	4	0.480986
ALL	5	0.479616
