## Supplemental Table S9 for "Shapes of synaptic protein distributions distinguish brain architectures"

### Sheet: Sheet1
ORB - Cortex [ORB]
MO - Cortex [MO]
SS - Cortex [SS]
PTLp - Cortex [PTLp]
VIS - Cortex [VIS]
RSPd - Cortex [RSPd]
RSPv - Cortex [RSPv]
SUB - Hippocampus [SUB]
Dentate gyrus, polymorph layer - Hippocampus [DG-po]
Field CA3, stratum oriens - Hippocampus [CA3so]
Field CA2, stratum oriens - Hippocampus [CA2so]
Field CA1, stratum oriens - Hippocampus [CA1so]
Dentate gyrus, granule cell layer - Hippocampus [DG-sg]
Field CA3, pyramidal layer - Hippocampus [CA3sp]
Field CA2, pyramidal layer - Hippocampus [CA2sp]
Field CA1, pyramidal layer - Hippocampus [CA1sp]
Field CA3, stratum lucidum - Hippocampus [CA3slu]
Field CA3, stratum radiatum - Hippocampus [CA3sr]
Field CA2, stratum radiatum - Hippocampus [CA2sr]
Field CA1, stratum radiatum - Hippocampus [CA1sr]
Dentate gyrus, molecular layer - Hippocampus [DG-mo]
Field CA3, stratum lacunosum-moleculare - Hippocampus [CA3slm]
Field CA2, stratum lacunosum-moleculare - Hippocampus [CA2slm]
Field CA1, stratum lacunosum-moleculare - Hippocampus [CA1slm]
Main olfactory bulb, glomerular layer - Olfactory [MOBgl]
Main olfactory bulb, outer plexiform layer - Olfactory [MOBopl]
Main olfactory bulb, mitral layer - Olfactory [MOBmi]
Main olfactory bulb, inner plexiform layer - Olfactory [MOBipl]
Main olfactory bulb, granule layer - Olfactory [MOBgr]
Anterior olfactory nucl., layer 1 - Olfactory [AON1]
Piriform-amygdalar area, molecular layer - Olfactory [PAA1]
Piriform-amygdalar area, pyramidal layer - Olfactory [PAA2]
Piriform-amygdalar area, polymorph layer - Olfactory [PAA3]
Claustrum - Cortical subplate [CLA]
Endopiriform nucl., dorsal part - Cortical subplate [EPd]
Caudoputamen - Striatum [CP]
Nucl. accumbens - Striatum [ACB]
Fundus of striatum - Striatum [FS]
Olfactory tubercle, polymorph layer - Striatum [OT3]
Olfactory tubercle, pyramidal layer - Striatum [OT2]
Olfactory tubercle, molecular layer - Striatum [OT1]
Islands of Calleja - Striatum [isl]
Globus pallidus, internal segment - Pallidum [GPi]
BST - Pallidum [BST]
Substantia innominata - Pallidum [SI]
Diagonal band nucl. - Pallidum [NDB]
Magnocellular nucl. - Pallidum [MA]
Lateral post. nucl. - Thalamus [LP]
Post. complex - Thalamus [PO]
Lateral dorsal nucl. - Thalamus [LD]
Parafascicular nucl. - Thalamus [PF]
Anterodorsal nucl. - Thalamus [AD]
Anteroventral nucl. of thalamus - Thalamus [AV]
Ventral posteromed. nucl. - Thalamus [VPM]
Ventral posteromed. nucl., parvicellular part - Thalamus [VPMpc]
Ventral medial nucl. - Thalamus [VM]
Ventral anterior-lateral complex - Thalamus [VAL]
VPL - Thalamus [VPL]
Subparafascicular nucl., parvicellular part - Thalamus [SPFp]
Reticular nucl. - Thalamus [RT]
Zona incerta - Hypothalamus [ZI]
Lateral preoptic area - Hypothalamus [LPO]
Lateral hypothalamic area - Hypothalamus [LHA]
Parasubthalamic nucl. - Hypothalamus [PSTN]
Ventral tegmental area - Midbrain [VTA]
SCm - Midbrain [SCm]
Periaqueductal gray - Midbrain [PAG]
Red nucl. - Midbrain [RN]
Inferior colliculus, dorsal nucl. - Midbrain [ICd]
Midbrain trigeminal nucl. - Midbrain [MEV]
Nucl. of the optic tract - Midbrain [NOT]
Anterior pretectal nucl. - Midbrain [APN]
Cuneiform nucl. - Midbrain [CUN]
Midbrain reticular nucl. - Midbrain [MRN]
Pedunculopontine nucl. - Midbrain [PPN]
Midbrain reticular nucl., retrorubral area - Midbrain [RR]
Substantia nigra, compact part - Midbrain [SNc]
Substantia nigra, reticular part - Midbrain [SNr]
Lobules IV-V, granular layer - Cerebellum [CUL4,5gr]
Lobules IV-V, molecular layer - Cerebellum [CUL4,5mo]
Simple lobule, molecular layer - Cerebellum [SIMmo]
Pontine reticular nucl. - Pons [PRNr]
Nucl. of the lateral lemniscus, dorsal part - Pons [NLLd]
PB - Pons [PB]
Superior olivary complex, medial part - Pons [SOCm]
Pontine reticular nucl., caudal part - Pons [PRNc]
Motor nucl. of trigeminal - Pons [V]
Pontine gray - Pons [PG]
Facial motor nucl. - Medulla [VII]
