## Supplemental Table S10 for "Shapes of synaptic protein distributions distinguish brain architectures"

### Sheet: Sheet1
Abbreviation	Region	Subregion
FRP	Isocortex	Frontal pole
MO	Isocortex	Somatomotor area
ORB	Isocortex	Orbital area
PTLp	Isocortex	Posterior parietal association areas
RSPd	Isocortex	Retrosplenial area, dorsal part
RSPv	Isocortex	Retrosplenial area, ventral part
SS	Isocortex	Somatosensory cortex
VIS	Isocortex	Visual area
CA1	Hippocampal Formation	Cornu Ammonis 1
CA2	Hippocampal Formation	Cornu Ammonis 2
CA3	Hippocampal Formation	Cornu Ammonis 3
DG	Hippocampal Formation	Dentate Gyrus
AV	Thalamus	Anteroventral nucleus of the thalamus
LD	Thalamus	Lateral Dorsal nucleus of thalamus
LP	Thalamus	Lateral Posterior nucleus of the thalamus
PO	Thalamus	Posterior complex of the thalamus
RT	Thalamus	Reticular nucleus of the thalamus
SPFp	Thalamus	Subparafascicular nucleus, parvicellular part
VAL	Thalamus	Ventral Anterior-Lateral complex of the thalamus
VM	Thalamus	Ventral Medial nucleus of the thalamus
VPL	Thalamus	Ventral Posterolateral nucleus of the thalamus
VPM	Thalamus	Ventral Posteromedial nucleus of the thalamus
PB	Pons	Parabrachial nucleus
PG	Pons	Pontine Gray
PRNc	Pons	Pontine Reticular Nucleus, caudal part
PRNr	Pons	Pontine Reticular Nucleus
SOC	Pons	Superior Olivary Complex
V	Pons	Motor nucleus of trigeminal
LC	Pons	Locus ceruleus
NLL	Pons	Nucleus of the lateral lemniscus
SUT	Pons	Supratrigeminal nucleus
TRN	Pons	Tegmental reticular nucleus
