## Supplemental Table S11 for "Shapes of synaptic protein distributions distinguish brain architectures"

### Sheet: Sheet1
Abbreviation	Region	Lamina
slm	Hippocampal Formation	Cornu Ammonis, stratum lacunosum-moleculare
slu	Hippocampal Formation	Cornu Ammonis, stratum lucidum
so	Hippocampal Formation	Cornu Ammonis, stratum oriens
sp	Hippocampal Formation	Cornu Ammonis, stratum pyramidale
sr	Hippocampal Formation	Cornu Ammonis, stratum radiatum
grInf	Hippocampal Formation	Dentate Gyrus, granular layer, inferior blade
grSup	Hippocampal Formation	Dentate Gyrus, granular layer, superior blade
moInf	Hippocampal Formation	Dentate Gyrus, molecular layer, inferior blade
moSup	Hippocampal Formation	Dentate Gyrus, molecular layer, superior blade
po	Hippocampal Formation	Dentate Gyrus, polymorphic cell layer
